# Intronization enhances expression of S-protein and other transgenes challenged by cryptic splicing

**DOI:** 10.1101/2021.09.15.460454

**Authors:** Kärt Tomberg, Liliana Antunes, YangYang Pan, Jacob Hepkema, Dimitrios A. Garyfallos, Ahmed Mahfouz, Allan Bradley

## Abstract

The natural habitat of SARS-CoV-2 is the cytoplasm of a mammalian cell where it replicates its genome and expresses its proteins. While SARS-CoV-2 genes and hence its codons are presumably well optimized for mammalian protein translation, they have not been sequence optimized for nuclear expression. The cDNA of the Spike protein harbors over a hundred predicted splice sites and produces mostly aberrant mRNA transcripts when expressed in the nucleus. While different codon optimization strategies increase the proportion of full-length mRNA, they do not directly address the underlying splicing issue with commonly detected cryptic splicing events hindering the full expression potential. Similar splicing characteristics were also observed in other transgenes. By inserting multiple short introns throughout different transgenes, significant improvement in expression was achieved, including >7-fold increase for Spike transgene. Provision of a more natural genomic landscape offers a novel way to achieve multi-fold improvement in transgene expression.
