## Supplementary Table 2 for "Intronization enhances expression of S-protein and other transgenes challenged by cryptic splicing"

### Sheet: Information
The following information is provided in the table:
AA=Amino Acid
Codon=triplicate codon sequence
Freq=Reference codon frequency for human cells (obtained from https://www.kazusa.or.jp/codon/)
P1=wt S codon count
P13-P16=c-o codon count

### Sheet: SupTable2
AA	Codon	Freq	P1	P13	P14	P15	P16
A	GCA	0.23	27	3	9	17	0
A	GCC	0.4	8	66	56	18	48
A	GCG	0.11	2	0	5	24	0
A	GCT	0.27	42	10	9	20	31
C	TGC	0.54	12	26	30	19	23
C	TGT	0.46	28	14	10	21	17
D	GAC	0.54	17	42	47	35	37
D	GAT	0.46	42	17	12	24	22
E	GAA	0.42	33	14	3	26	5
E	GAG	0.58	13	32	43	20	41
F	TTC	0.54	18	61	73	40	52
F	TTT	0.46	58	15	3	36	24
G	GGA	0.25	16	11	7	21	25
G	GGC	0.34	15	66	61	19	56
G	GGG	0.25	3	3	4	24	0
G	GGT	0.16	47	1	9	17	0
H	CAC	0.58	4	14	13	8	9
H	CAT	0.42	12	2	3	8	7
I	ATA	0.17	18	0	6	26	0
I	ATC	0.47	14	66	63	25	54
I	ATT	0.36	44	10	7	25	22
K	AAA	0.43	36	9	3	25	12
K	AAG	0.57	23	50	56	34	47
L	CTA	0.07	9	0	5	0	0
L	CTC	0.2	11	3	5	25	36
L	CTG	0.4	3	102	86	31	70
L	CTT	0.13	36	1	3	28	0
L	TTA	0.08	27	0	2	0	0
L	TTG	0.13	20	0	5	22	0
M	ATG	1	14	14	14	14	14
N	AAC	0.53	34	67	11	33	62
N	AAT	0.47	54	21	77	55	26
P	CCA	0.28	24	4	7	12	0
P	CCC	0.32	4	26	6	13	37
P	CCG	0.11	0	0	5	16	0
P	CCT	0.29	29	27	39	16	20
Q	CAA	0.27	46	4	6	41	22
Q	CAG	0.73	16	58	56	21	40
R	AGA	0.21	20	22	35	7	27
R	AGG	0.21	10	1	2	14	15
R	CGA	0.11	0	0	0	8	0
R	CGC	0.18	1	1	2	5	0
R	CGG	0.2	2	18	2	8	0
R	CGT	0.08	9	0	1	0	0
S	AGC	0.24	5	63	74	13	51
S	AGT	0.15	17	0	6	26	0
S	TCA	0.15	26	0	2	29	0
S	TCC	0.22	12	22	6	16	43
S	TCG	0.05	2	0	9	0	0
S	TCT	0.19	36	13	1	14	4
T	ACA	0.28	39	34	9	19	42
T	ACC	0.36	10	62	73	19	54
T	ACG	0.11	3	0	5	38	0
T	ACT	0.25	44	0	9	20	0
V	GTA	0.12	15	0	7	24	1
V	GTC	0.24	20	8	3	23	26
V	GTG	0.46	12	84	80	20	68
V	GTT	0.18	48	3	5	28	0
W	TGG	1	12	12	12	12	12
Y	TAC	0.56	13	49	43	27	37
Y	TAT	0.44	40	4	10	26	16
