## Supplementary Table 3 for "Intronization enhances expression of S-protein and other transgenes challenged by cryptic splicing"

### Sheet: SupTable3
Nanopore cDNA samples:	SampleID	Num Mapped Reads	Num Reads w/o Event	Num Reads with Event	Total Num Events (≧1)	Num Mapped FL Reads	Num FL Reads w/o Event	Num FL Reads with Event	Total Num FL Events
	P1-1	1018	583	435	445	53	14	39	49
	P1-2	1217	705	512	533	23	2	21	38
	P1-3	778	442	336	346	10	0	10	20
	P1-4	726	429	297	307	12	0	12	22
	P13-1	28733	6960	21773	22025	1979	253	1726	1823
	P13-2	18315	4600	13715	13839	99	12	87	116
	P15-1	4246	1482	2764	3322	341	31	310	752
	P15-2	3918	1365	2553	2960	145	2	143	430
	P17	36009	35797	212	218	225	198	27	29
Downloaded samples:	AZ -SRR13320597	18324	7167	11157	11277	11350	773	10577	10692
	ALKBH5 -SRR9646144	721	675	46	60	421	388	33	46
